# The highly evolvable nature of the antibiotic efflux protein TolC limits use of phages and bacterial toxins as antibacterial agents

**DOI:** 10.1101/2020.10.28.332486

**Authors:** Yusuf Talha Tamer, Ilona Gaszek, Marinelle Rodrigues, Fatma Sevde Coskun, Michael Farid, Andrew Y. Koh, William Russ, Erdal Toprak

## Abstract

Bacteriophages and bacterial toxins are promising antibacterial agents to treat infections caused by multidrug resistant (MDR) bacteria. In fact, bacteriophages have recently been successfully used to treat life-threatening infections caused by MDR bacteria [1–3]. One potential problem with using these antibacterial agents is the evolution of resistance against them in the long term. Here, we studied the fitness landscape of the *Escherichia coli* TolC protein, an outer membrane protein that is exploited by a pore forming toxin called colicin E1 and by TLS-phage [4, 5]. By systematically assessing the distribution of fitness effects (DFEs) of ~9,000 single amino acid replacements in TolC using either positive (antibiotics and bile salts) or negative (colicin E1 and TLS-phage) selection pressures, we quantified evolvability of the TolC. We demonstrated that the TolC is highly optimized for the efflux of antibiotics and bile salts. In contrast, under colicin E1 and TLS phage selection, TolC sequence is very sensitive to mutation. Our findings suggest that TolC is a highly evolvable target limiting the potential clinical use of bacteriophages and bacterial toxins.
