## Supplementary material for "The highly evolvable nature of the antibiotic efflux protein TolC limits use of phages and bacterial toxins as antibacterial agents": Table-S1

### Sheet: Sheet1
Selection	Concentration	Mean	Standard Deviation
Antibiotics	0.6 µg/mL	0.004	0.141
Antibiotics	6 µg/mL	-0.069	0.259
Bile Salts	5 mg/mL	-0.043	0.206
Bile Salts	50 mg/mL	-0.047	0.181
Colicin E1	2 nM	-0.134	0.689
Colicin E1	20 nM	-0.045	0.755
TLS Phage	2.5 x 108 PFU/mL	-0.045	0.647
TLS Phage	2.5 x 109 PFU/mL	-0.105	0.726
